# Phylogenetic analysis shows canine distemper virus outbreak in stray dogs possibly occurs through spillover from wild carnivore reservoirs

**DOI:** 10.1101/2023.03.05.531168

**Authors:** Prajwol Manandhar, Rajindra Napit, Saman M Pradhan, Pragun G Rajbhandari, Jessie A Moravek, Pranav R Joshi, Rima D Shrestha, Dibesh Karmacharya

## Abstract

Canine distemper is a highly contagious, often fatal disease caused by canine distemper virus (CDV) in domestic dogs and wild carnivores. The virus has caused mass epidemics in wild carnivores of high conservation value such as tigers, lions and leopards in both wild and captivity. Hence, understanding and managing CDV outbreaks is particularly important in Nepal, which is home to many species of threatened wild carnivores including tigers, leopards, snow leopards, dholes and wolves, as well as a large population of stray dogs. Previous studies have suggested that CDV may pose a threat to wild carnivores, but there has not been any studies characterizing the genetic strains of the virus circulating in Nepal’s carnivores. We collected invasive and non-invasive biological samples from stray dogs in Kathmandu Valley and genetically characterized the strains of CDV in the dogs to belong to Asia-5 lineage by using phylogenetic analysis. The same lineage also contained CDV strains isolated from dogs, civets, red panda and lions in India. Based on our phylogenetic analysis, we think it is likely that in Nepal CDV is maintained through sylvatic cycle among small carnivore guilds allowing the recurring spillovers and outbreaks among free-ranging stray dogs and possibly large carnivores. It is crucial to prevent the virus transmission from reservoir hosts to other species, especially threatened populations of large carnivores in Nepal. Hence, we recommend for regular surveillance of CDV targeting small wild carnivores as well as vaccination programmes to control the disease spillover in stray dogs.
