## Supplementary material for "Phylogenetic analysis shows canine distemper virus outbreak in stray dogs possibly occurs through spillover from wild carnivore reservoirs": Table S1

### Sheet: Sheet1
S1 Table. List of references sequences of hemagluttinin gene of CDV along with their host, country, date, and genbank accession numbers. All of the sequences were used during phylogenetic analysis in this study.
S.N.	Order	Family	Common name	Scientific name	Country	Collection date	GenBank accession
1	Artiodactyla	Tayassuidae	Collared peccary	Tayassu tajacu	USA	1989	Z47764
2	Carnivora	Ailuridae	Red panda	Ailurus fulgens	China	1997	AF178039
3	Carnivora	Ailuridae	Red panda	Ailurus fulgens	India	2012	KC479138
4	Carnivora	Canidae	Golden jackal	Canis aureus	Tanzania	2011	KC916714
5	Carnivora	Canidae	Gray wolf	Canis lupus	Russia	2012	KX708711
6	Carnivora	Canidae	Domestic dog	Canis lupus familiaris	Argentina	2003	FJ392652
7	Carnivora	Canidae	Domestic dog	Canis lupus familiaris	Argentina	2005	FJ392651
8	Carnivora	Canidae	Domestic dog	Canis lupus familiaris	Argentina	2010	KC257463
9	Carnivora	Canidae	Domestic dog	Canis lupus familiaris	Argentina	2010	KC257464
10	Carnivora	Canidae	Domestic dog	Canis lupus familiaris	Austria	2002	GQ214376
11	Carnivora	Canidae	Domestic dog	Canis lupus familiaris	Austria	2002	GQ214384
12	Carnivora	Canidae	Domestic dog	Canis lupus familiaris	Austria	2003	GQ214373
13	Carnivora	Canidae	Domestic dog	Canis lupus familiaris	China	1994	AF172411
14	Carnivora	Canidae	Domestic dog	Canis lupus familiaris	China	2004	EU743934
15	Carnivora	Canidae	Domestic dog	Canis lupus familiaris	China	2007	EU593894
16	Carnivora	Canidae	Domestic dog	Canis lupus familiaris	China	2008	FJ409464
17	Carnivora	Canidae	Domestic dog	Canis lupus familiaris	China	2008	FJ848530
18	Carnivora	Canidae	Domestic dog	Canis lupus familiaris	China	2009	HQ403645
19	Carnivora	Canidae	Domestic dog	Canis lupus familiaris	China	2009	JF343962
20	Carnivora	Canidae	Domestic dog	Canis lupus familiaris	China	2010	JN896331
21	Carnivora	Canidae	Domestic dog	Canis lupus familiaris	China	2011	JN381191
22	Carnivora	Canidae	Domestic dog	Canis lupus familiaris	China	2011	KJ437594
23	Carnivora	Canidae	Domestic dog	Canis lupus familiaris	China	2012	KJ437596
24	Carnivora	Canidae	Domestic dog	Canis lupus familiaris	China	2012	KJ489381
25	Carnivora	Canidae	Domestic dog	Canis lupus familiaris	Colombia	2011	KF835411
26	Carnivora	Canidae	Domestic dog	Canis lupus familiaris	Colombia	2012	KF835412
27	Carnivora	Canidae	Domestic dog	Canis lupus familiaris	Colombia	2012	KF835414
28	Carnivora	Canidae	Domestic dog	Canis lupus familiaris	Colombia	2012	KF835419
29	Carnivora	Canidae	Domestic dog	Canis lupus familiaris	Colombia	2012	KF835425
30	Carnivora	Canidae	Domestic dog	Canis lupus familiaris	Denmark	1988	Z47760
31	Carnivora	Canidae	Domestic dog	Canis lupus familiaris	Denmark	1991	AF478543
32	Carnivora	Canidae	Domestic dog	Canis lupus familiaris	Denmark	1991	AF478549
33	Carnivora	Canidae	Domestic dog	Canis lupus familiaris	Denmark	1991	Z47761
34	Carnivora	Canidae	Domestic dog	Canis lupus familiaris	Germany	1990	X85000
35	Carnivora	Canidae	Domestic dog	Canis lupus familiaris	Germany	1994	Z77671
36	Carnivora	Canidae	Domestic dog	Canis lupus familiaris	Germany	1995	Z77672
37	Carnivora	Canidae	Domestic dog	Canis lupus familiaris	Germany	1995	Z77673
38	Carnivora	Canidae	Domestic dog	Canis lupus familiaris	Hungary	2005	DQ889177
39	Carnivora	Canidae	Domestic dog	Canis lupus familiaris	Hungary	2005	DQ889178
40	Carnivora	Canidae	Domestic dog	Canis lupus familiaris	Hungary	2005	DQ889183
41	Carnivora	Canidae	Domestic dog	Canis lupus familiaris	Hungary	2005	DQ889184
42	Carnivora	Canidae	Domestic dog	Canis lupus familiaris	Hungary	2005	DQ889186
43	Carnivora	Canidae	Domestic dog	Canis lupus familiaris	Hungary	2005	DQ889188
44	Carnivora	Canidae	Domestic dog	Canis lupus familiaris	India	2006	AM903376
45	Carnivora	Canidae	Domestic dog	Canis lupus familiaris	India	2015	MF964182
46	Carnivora	Canidae	Domestic dog	Canis lupus familiaris	India	2015	MF964183
47	Carnivora	Canidae	Domestic dog	Canis lupus familiaris	India	2016	MF964178
48	Carnivora	Canidae	Domestic dog	Canis lupus familiaris	India	2016	MF964179
49	Carnivora	Canidae	Domestic dog	Canis lupus familiaris	India	2016	MF964180
50	Carnivora	Canidae	Domestic dog	Canis lupus familiaris	India	2016	MF964181
51	Carnivora	Canidae	Domestic dog	Canis lupus familiaris	India	2016	MF964185
52	Carnivora	Canidae	Domestic dog	Canis lupus familiaris	India	2016	MF964186
53	Carnivora	Canidae	Domestic dog	Canis lupus familiaris	India	2016	MF964187
54	Carnivora	Canidae	Domestic dog	Canis lupus familiaris	Italy	2002	DQ494317
55	Carnivora	Canidae	Domestic dog	Canis lupus familiaris	Italy	2002	DQ494318
56	Carnivora	Canidae	Domestic dog	Canis lupus familiaris	Italy	2002	HM443724
57	Carnivora	Canidae	Domestic dog	Canis lupus familiaris	Italy	2003	DQ494319
58	Carnivora	Canidae	Domestic dog	Canis lupus familiaris	Italy	2004	DQ226087
59	Carnivora	Canidae	Domestic dog	Canis lupus familiaris	Italy	2005	DQ226088
60	Carnivora	Canidae	Domestic dog	Canis lupus familiaris	Italy	2012	KM115533
61	Carnivora	Canidae	Domestic dog	Canis lupus familiaris	Italy	2013	KM115536
62	Carnivora	Canidae	Domestic dog	Canis lupus familiaris	Japan	1994	D85753
63	Carnivora	Canidae	Domestic dog	Canis lupus familiaris	Japan	1994	D85754
64	Carnivora	Canidae	Domestic dog	Canis lupus familiaris	Japan	1999	AB040766
65	Carnivora	Canidae	Domestic dog	Canis lupus familiaris	Japan	1999	AB040767
66	Carnivora	Canidae	Domestic dog	Canis lupus familiaris	Japan	2004	AB252717
67	Carnivora	Canidae	Domestic dog	Canis lupus familiaris	Japan	2004	AB252718
68	Carnivora	Canidae	Domestic dog	Canis lupus familiaris	Japan	2004	AB286952
69	Carnivora	Canidae	Domestic dog	Canis lupus familiaris	Japan	2004	AB286953
70	Carnivora	Canidae	Domestic dog	Canis lupus familiaris	Japan	2005	AB286949
71	Carnivora	Canidae	Domestic dog	Canis lupus familiaris	Japan	2005	AB286951
72	Carnivora	Canidae	Domestic dog	Canis lupus familiaris	Japan	2009	AB475097
73	Carnivora	Canidae	Domestic dog	Canis lupus familiaris	Japan	NA	AB212730
74	Carnivora	Canidae	Domestic dog	Canis lupus familiaris	Japan	NA	AB490678
75	Carnivora	Canidae	Domestic dog	Canis lupus familiaris	Japan	NA	AY297453
76	Carnivora	Canidae	Domestic dog	Canis lupus familiaris	Mexico	2014	KT266736
77	Carnivora	Canidae	Domestic dog	Canis lupus familiaris	Portugal	2007	HM563059
78	Carnivora	Canidae	Domestic dog	Canis lupus familiaris	South Africa	2007	FJ461693
79	Carnivora	Canidae	Domestic dog	Canis lupus familiaris	South Africa	2007	FJ461695
80	Carnivora	Canidae	Domestic dog	Canis lupus familiaris	South Africa	2007	FJ461698
81	Carnivora	Canidae	Domestic dog	Canis lupus familiaris	South Africa	2007	FJ461707
82	Carnivora	Canidae	Domestic dog	Canis lupus familiaris	South Africa	2007	FJ461717
83	Carnivora	Canidae	Domestic dog	Canis lupus familiaris	South Africa	2007	FJ461721
84	Carnivora	Canidae	Domestic dog	Canis lupus familiaris	South Africa	2007	FJ461724
85	Carnivora	Canidae	Domestic dog	Canis lupus familiaris	South Korea	1997	EU716073
86	Carnivora	Canidae	Domestic dog	Canis lupus familiaris	South Korea	2005	EU252148
87	Carnivora	Canidae	Domestic dog	Canis lupus familiaris	South Korea	2005	EU252149
88	Carnivora	Canidae	Domestic dog	Canis lupus familiaris	South Korea	2007	EU716075
89	Carnivora	Canidae	Domestic dog	Canis lupus familiaris	Taiwan	2005	DQ191766
90	Carnivora	Canidae	Domestic dog	Canis lupus familiaris	Taiwan	2005	DQ887548
91	Carnivora	Canidae	Domestic dog	Canis lupus familiaris	Taiwan	2008	FJ705233
92	Carnivora	Canidae	Domestic dog	Canis lupus familiaris	Tanzania	1994	JN812976
93	Carnivora	Canidae	Domestic dog	Canis lupus familiaris	Thailand	2007	AB301065
94	Carnivora	Canidae	Domestic dog	Canis lupus familiaris	Thailand	2007	AB301066
95	Carnivora	Canidae	Domestic dog	Canis lupus familiaris	Thailand	NA	AB475098
96	Carnivora	Canidae	Domestic dog	Canis lupus familiaris	Uruguay	2007	JN215473
97	Carnivora	Canidae	Domestic dog	Canis lupus familiaris	Uruguay	2008	JN215474
98	Carnivora	Canidae	Domestic dog	Canis lupus familiaris	Uruguay	2008	JN215475
99	Carnivora	Canidae	Domestic dog	Canis lupus familiaris	Uruguay	2009	JN215476
100	Carnivora	Canidae	Domestic dog	Canis lupus familiaris	Uruguay	2009	JN215477
101	Carnivora	Canidae	Domestic dog	Canis lupus familiaris	Uruguay	2012	KM280689
102	Carnivora	Canidae	Domestic dog	Canis lupus familiaris	USA	1975	AF112189
103	Carnivora	Canidae	Domestic dog	Canis lupus familiaris	USA	1989	Z47762
104	Carnivora	Canidae	Domestic dog	Canis lupus familiaris	USA	2004	AY964108
105	Carnivora	Canidae	Domestic dog	Canis lupus familiaris	USA	2004	AY964110
106	Carnivora	Canidae	Domestic dog	Canis lupus familiaris	USA	2004	KJ123771
107	Carnivora	Canidae	Domestic dog	Canis lupus familiaris	USA	2013	KJ747372
108	Carnivora	Canidae	Domestic dog	Canis lupus familiaris	Argentina	2005	FJ011005
109	Carnivora	Canidae	Domestic dog	Canis lupus familiaris	Italy	2013	KF914669
110	Carnivora	Canidae	Domestic dog	Canis lupus familiaris	USA	2004	EU716337
111	Carnivora	Canidae	Iberian wolf	Canis lupus signatus	Portugal	1998	HM563057
112	Carnivora	Canidae	Iberian wolf	Canis lupus signatus	Portugal	2008	HM563058
113	Carnivora	Canidae	Crab-eating fox	Cerdocyon thous	Brazil	2014	KJ865300
114	Carnivora	Canidae	African wild dog	Lycaon pictus	Tanzania	2007	KC916715
115	Carnivora	Canidae	Common raccoon dog	Nyctereutes procyonoides	China	2006	EF042818
116	Carnivora	Canidae	Common raccoon dog	Nyctereutes procyonoides	China	2006	EU934233
117	Carnivora	Canidae	Common raccoon dog	Nyctereutes procyonoides	China	2007	EF445054
118	Carnivora	Canidae	Common raccoon dog	Nyctereutes procyonoides	China	2007	EU325727
119	Carnivora	Canidae	Common raccoon dog	Nyctereutes procyonoides	China	2007	EU325728
120	Carnivora	Canidae	Common raccoon dog	Nyctereutes procyonoides	China	2010	HQ128601
121	Carnivora	Canidae	Common raccoon dog	Nyctereutes procyonoides	China	2014	KJ848781
122	Carnivora	Canidae	Common raccoon dog	Nyctereutes procyonoides	Japan	2007	AB605891
123	Carnivora	Canidae	Common raccoon dog	Nyctereutes procyonoides	Japan	2008	AB605890
124	Carnivora	Canidae	Common raccoon dog	Nyctereutes procyonoides	Japan	2009	AB619775
125	Carnivora	Canidae	Common raccoon dog	Nyctereutes procyonoides	Russia	2013	KX708727
126	Carnivora	Canidae	Common raccoon dog	Nyctereutes procyonoides	South Korea	2006	FJ868176
127	Carnivora	Canidae	Bat-eared fox	Otocyon megalotis	Tanzania	1994	KC916716
128	Carnivora	Canidae	Red fox	Vulpes vulpes	China	2005	EU743935
129	Carnivora	Canidae	Red fox	Vulpes vulpes	China	2006	DQ922630
130	Carnivora	Canidae	Red fox	Vulpes vulpes	China	2006	HQ540293
131	Carnivora	Canidae	Red fox	Vulpes vulpes	China	2006	JX681125
132	Carnivora	Canidae	Red fox	Vulpes vulpes	China	2007	EF445051
133	Carnivora	Canidae	Red fox	Vulpes vulpes	China	2007	EF445053
134	Carnivora	Canidae	Red fox	Vulpes vulpes	China	2007	EU325720
135	Carnivora	Canidae	Red fox	Vulpes vulpes	China	2007	EU325721
136	Carnivora	Canidae	Red fox	Vulpes vulpes	China	2008	FJ810213
137	Carnivora	Canidae	Red fox	Vulpes vulpes	China	2008	FJ810215
138	Carnivora	Canidae	Red fox	Vulpes vulpes	China	2009	HM448829
139	Carnivora	Canidae	Red fox	Vulpes vulpes	Germany	2008	FJ416336
140	Carnivora	Canidae	Red fox	Vulpes vulpes	Germany	2008	FJ416337
141	Carnivora	Canidae	Red fox	Vulpes vulpes	Germany	2008	FJ416339
142	Carnivora	Canidae	Red fox	Vulpes vulpes	Germany	2008	JN153024
143	Carnivora	Canidae	Red fox	Vulpes vulpes	Germany	2008	JN153025
144	Carnivora	Canidae	Red fox	Vulpes vulpes	Italy	2000	DQ228166
145	Carnivora	Canidae	Red fox	Vulpes vulpes	Italy	2006	HM443726
146	Carnivora	Canidae	Red fox	Vulpes vulpes	Italy	2009	HM120874
147	Carnivora	Canidae	Red fox	Vulpes vulpes	USA	2013	KJ747371
148	Carnivora	Felidae	Iberian lynx	Lynx pardinus	Spain	2005	GU001863
149	Carnivora	Felidae	African lion	Panthera leo	Tanzania	1994	JN812975
150	Carnivora	Felidae	Asiatic lion	Panthera leo persica	India	2018	MK037459
151	Carnivora	Felidae	Asiatic lion	Panthera leo persica	India	2018	MK037460
152	Carnivora	Felidae	Asiatic lion	Panthera leo persica	India	2018	MK037463
153	Carnivora	Felidae	Leopard	Panthera pardus	USA	1991	Z47763
154	Carnivora	Felidae	Leopard	Panthera pardus	USA	1992	Z54166
155	Carnivora	Felidae	Leopard	Panthera pardus japonensis	USA	1992	Z54156
156	Carnivora	Felidae	Amur leopard	Panthera pardus orientalis	Russia	2015	KY807293
157	Carnivora	Felidae	Amur leopard	Panthera pardus orientalis	Russia	2015	MK169401
158	Carnivora	Felidae	Amur tiger	Panthera tigris altaica	Russia	2004	KC579363
159	Carnivora	Felidae	Amur tiger	Panthera tigris altaica	Russia	2004	KX774415
160	Carnivora	Felidae	Amur tiger	Panthera tigris altaica	Russia	2006	KX708720
161	Carnivora	Felidae	Amur tiger	Panthera tigris altaica	Russia	2010	KC579362
162	Carnivora	Felidae	Amur tiger	Panthera tigris altaica	Russia	2013	KX708726
163	Carnivora	Hyaenidae	Spotted hyaena	Crocuta crocuta	Tanzania	1994	KC916717
164	Carnivora	Mustelidae	Yellow-throated marten	Martes flavigula	South Korea	1998	EU716074
165	Carnivora	Mustelidae	Beech marten	Martes foina	Austria	2007	GQ214369
166	Carnivora	Mustelidae	Beech marten	Martes foina	Italy	2009	HM443708
167	Carnivora	Mustelidae	Beech marten	Martes foina	Spain	2002	GU001864
168	Carnivora	Mustelidae	Fisher	Martes pennanti	USA	2009	JN836734
169	Carnivora	Mustelidae	Sable	Martes zibellina	Russia	2012	KX708715
170	Carnivora	Mustelidae	Sable	Martes zibellina	Russia	2012	KX708716
171	Carnivora	Mustelidae	Sable	Martes zibellina	Russia	2012	KX708723
172	Carnivora	Mustelidae	Sable	Martes zibellina	Russia	2012	KX708724
173	Carnivora	Mustelidae	Sable	Martes zibellina	Russia	2012	KX708725
174	Carnivora	Mustelidae	Sable	Martes zibellina	Russia	2013	KX708710
175	Carnivora	Mustelidae	Sable	Martes zibellina	Russia	2013	KX708712
176	Carnivora	Mustelidae	Sable	Martes zibellina	Russia	2013	KX708713
177	Carnivora	Mustelidae	Sable	Martes zibellina	Russia	2013	KX708714
178	Carnivora	Mustelidae	Sable	Martes zibellina	Russia	2013	KX708721
179	Carnivora	Mustelidae	Sable	Martes zibellina	Russia	2013	KX708722
180	Carnivora	Mustelidae	Sable	Martes zibellina	Russia	2013	KX708731
181	Carnivora	Mustelidae	Sable	Martes zibellina	Russia	NA	KX708719
182	Carnivora	Mustelidae	Sable	Martes zibellina	Russia	NA	KX708728
183	Carnivora	Mustelidae	Sable	Martes zibellina	Russia	NA	KX708729
184	Carnivora	Mustelidae	Sable	Martes zibellina	Russia	NA	KX708730
185	Carnivora	Mustelidae	Asian badger	Meles leucurus	Russia	2013	KX708718
186	Carnivora	Mustelidae	European badger	Meles meles	Austria	2006	GQ214374
187	Carnivora	Mustelidae	European badger	Meles meles	Germany	2008	FJ416338
188	Carnivora	Mustelidae	European badger	Meles meles	Italy	2006	HM443725
189	Carnivora	Mustelidae	European badger	Meles meles	Italy	2008	HM443704
190	Carnivora	Mustelidae	European badger	Meles meles	Japan	NA	AB329581
191	Carnivora	Mustelidae	European polecat	Mustela putorius	China	1992	KM926612
192	Carnivora	Mustelidae	Ferret	Mustela putorius furo	Germany	1989	X84999
193	Carnivora	Mustelidae	Ferret	Mustela putorius furo	USA	NA	AY386316
194	Carnivora	Mustelidae	Siberian weasel	Mustela sibirica	Russia	2012	KX708717
195	Carnivora	Mustelidae	American mink	Neovison vison	China	2006	EU325725
196	Carnivora	Mustelidae	American mink	Neovison vison	China	2007	EU325724
197	Carnivora	Mustelidae	American mink	Neovison vison	China	2007	EU325731
198	Carnivora	Mustelidae	American mink	Neovison vison	China	2007	EU379560
199	Carnivora	Mustelidae	American mink	Neovison vison	China	NA	EU726268
200	Carnivora	Mustelidae	American mink	Neovison vison	Denmark	1986	Z47759
201	Carnivora	Mustelidae	American mink	Neovison vison	Denmark	2004	KF430374
202	Carnivora	Mustelidae	American mink	Neovison vison	Denmark	2007	KF430371
203	Carnivora	Mustelidae	American mink	Neovison vison	Kazakhstan	1989	HM063009
204	Carnivora	Phocidae	Caspian seal	Phoca caspica	Kazakhstan	2007	HM046486
205	Carnivora	Phocidae	Baikal seal	Phoca sibirica PDV	NA	1988	X84998
206	Carnivora	Phocidae	Harbor seal	Phoca vitulina	NA	NA	AJ224707
207	Carnivora	Phocidae	Harbor seal	Phoca vitulina PDV	Netherlands	1988	KC802221
208	Carnivora	Phocidae		Phocine distemper virus	USA	2006	HQ007902
209	Carnivora	Procyonidae	Raccoon	Procyon lotor	Germany	2007	JN153019
210	Carnivora	Procyonidae	Raccoon	Procyon lotor	Germany	2007	JN153020
211	Carnivora	Procyonidae	Raccoon	Procyon lotor	Germany	2007	JN153022
212	Carnivora	Procyonidae	Raccoon	Procyon lotor	Germany	2007	JN153023
213	Carnivora	Procyonidae	Raccoon	Procyon lotor	USA	1989	Z47765
214	Carnivora	Procyonidae	Raccoon	Procyon lotor	USA	1998	AY548109
215	Carnivora	Procyonidae	Raccoon	Procyon lotor	USA	1998	AY548110
216	Carnivora	Procyonidae	Raccoon	Procyon lotor	USA	1998	AY548111
217	Carnivora	Procyonidae	Raccoon	Procyon lotor	USA	2000	AY438597
218	Carnivora	Procyonidae	Raccoon	Procyon lotor	USA	2000	AY443350
219	Carnivora	Procyonidae	Raccoon	Procyon lotor	USA	2001	AY465925
220	Carnivora	Procyonidae	Raccoon	Procyon lotor	USA	2001	AY498692
221	Carnivora	Procyonidae	Raccoon	Procyon lotor	USA	2001	AY526496
222	Carnivora	Procyonidae	Raccoon	Procyon lotor	USA	2001	AY649446
223	Carnivora	Ursidae	Giant panda	Ailuropoda melanoleuca	China	NA	AF178038
224	Carnivora	Viverridae	Asian palm civet	Paradoxurus hermaphroditus	India	2016	MF964190
225	Carnivora	Viverridae	Asian palm civet	Paradoxurus hermaphroditus	Thailand	2011	KC415046
226	Carnivora	Viverridae	Asian palm civet	Paradoxurus hermaphroditus	Thailand	2011	KC415047
227	Carnivora	Viverridae	Asian palm civet	Paradoxurus hermaphroditus	Thailand	2011	KC415048
228	Carnivora	Viverridae	Asian palm civet	Paradoxurus hermaphroditus	Thailand	2011	KC415049
229	Carnivora	Viverridae	Asian palm civet	Paradoxurus hermaphroditus	Thailand	2017	MT149210
230			Vaccine strain	Vaccine Canigen DHPPI	South Africa	2008	FJ461710
231			Vaccine strain	Vaccine CDV3	China	NA	DQ778941
232			Vaccine strain	Vaccine Convac	Denmark	NA	Z35493
233			Vaccine strain	Vaccine Galaxy DA2PPV	South Africa	2008	FJ461708
234			Vaccine strain	Vaccine LD-Vac	China	NA	EF418782
235			Vaccine strain	Vaccine Lederle	USA	1951	DQ903854
236			Vaccine strain	Vaccine Nobivac PuppyDP	South Africa	2008	FJ461709
237			Vaccine strain	Vaccine Onderstepoort	UK	NA	AF305419
238			Vaccine strain	Vaccine Onderstepoort	USA	NA	AF378705
239			Vaccine strain	Vaccine Onderstepoort	USA	NA	EU143737
240			Vaccine strain	Vaccine P	Taiwan	2008	FJ705238
241			Vaccine strain	Vaccine Rockborn	Sweden	1950	GU810819
242			Vaccine strain	Vaccine Rockborn-Candur	Sweden	1950	GU266280
243			Vaccine strain	Vaccine Snyder Hill	Canada	NA	GU138403
244			Vaccine strain	Vaccine Snyder Hill	South Africa	1940	AF259552
245			Vaccine strain	Vaccine Vanguard	South Africa	2008	FJ461702
